# Organ-Specific Long-Read Transcriptome Assembly of *Stenochlaena palustris* and Annotation of Anthocyanin Biosynthesis Genes

**DOI:** 10.1101/2025.07.30.667584

**Authors:** Maria Stefanie Dwiyanti, Della Rahmawati, Maria Dewi Puspitasari Tirtaningtyas Gunawan Puteri, Deshika Panapitiya, Yanetri Asi Nion, Elza Wijaya, Filiana Santoso

## Abstract

**Background:** *Stenochlaena palustris* is valued as a vegetable and medicinal fern native to Southeast Asia; however, it remains largely underrepresented in genomic studies. People in Kalimantan (Indonesia) collect young leaves and fronds from wild populations for use as vegetables or medicines to treat conditions, such as ulcers, stomachaches, fever, diarrhoea, and skin infections. The young leaves and fronds of *S. palustris* contain flavonoids, polyphenols, and anthocyanins. Here, we present a high-quality organ-specific transcriptome assembly of *S. palustris* based on long-read RNA sequencing of young leaves.

**Results:** The de novo assembly yielded 47,759 transcripts, with an N50 of 1,524 bp and a BUSCO completeness of 66.6%, consistent with organ-specific transcriptomes. Functional annotation identified key structural and regulatory genes involved in anthocyanin biosynthesis, including genes for chalcone synthase (CHS) and dihydroflavonol 4-reductase (DFR). We further analysed the expression of the selected *CHS* and *DFR* genes via qRT-PCR of three phenotypically contrasting young leaf samples. Although no strong correlation was observed between gene expression levels and anthocyanin pigmentation, the results suggest that complex regulation involves post-transcriptional control or developmental timing.

**Conclusions:** This study provides the first long-read transcriptomic resource for *S. palustris* and valuable data for future investigations of secondary metabolism and gene regulation in ferns. Our findings complement broader fern transcriptome studies by offering tissue-specific resolution and a focused view of pigment biosynthesis.
