## Additional File 1 for "Organ-Specific Long-Read Transcriptome Assembly of *Stenochlaena palustris* and Annotation of Anthocyanin Biosynthesis Genes"

### Sheet: S1
Supplemental Table 1. Genes encoding enzymes in flavonoid biosynthesis pathway
Enzyme	Contig name	Description based on eggNOG-mapper result	GOs	EC	KEGG_ko	KEGG_Module	KEGG_Reaction	BRITE	PFAMs
Phenylalanine ammonialyase	rb_626	Phenylalanine	-	4.3.1.24	ko:K10775	M00039,M00137,M00350	R00697	ko00000,ko00001,ko00002,ko01000	Lyase_aromatic
	rb_9594	Phenylalanine	-	4.3.1.24	ko:K10775	M00039,M00137,M00350	R00697	ko00000,ko00001,ko00002,ko01000	Lyase_aromatic
	rb_15332	Phenylalanine	-	4.3.1.24	ko:K10775	M00039,M00137,M00350	R00697	ko00000,ko00001,ko00002,ko01000	Lyase_aromatic
	rb_30001	Phenylalanine	-	4.3.1.24	ko:K10775	M00039,M00137,M00350	R00697	ko00000,ko00001,ko00002,ko01000	Lyase_aromatic
	rb_91624	Phenylalanine	-	4.3.1.24	ko:K10775	M00039,M00137,M00350	R00697	ko00000,ko00001,ko00002,ko01000	Lyase_aromatic
	rb_105214	Phenylalanine	-	4.3.1.24	ko:K10775	M00039,M00137,M00350	R00697	ko00000,ko00001,ko00002,ko01000	Lyase_aromatic
	rb_28127	Phenylalanine ammonia-lyase	GO:0001101,GO:0003674,GO:0003824,GO:0006464,GO:0006508,GO:0006511,GO:0006725,GO:0006807,GO:0008150,GO:0008152,GO:0009056,GO:0009057,GO:0009058,GO:0009636,GO:0009698,GO:0009699,GO:0009719,GO:0009725,GO:0009739,GO:0009987,GO:0010033,GO:0010243,GO:0014070,GO:0016598,GO:0016829,GO:0016840,GO:0016841,GO:0019438,GO:0019538,GO:0019748,GO:0019941,GO:0030163,GO:0033993,GO:0036211,GO:0042221,GO:0042493,GO:…	4.3.1.24,4.3.1.25	ko:K10775,ko:K13064	M00039,M00137,M00350	R00697,R00737	ko00000,ko00001,ko00002,ko01000	Lyase_aromatic
	rb_1249	Phenylalanine ammonialyase	GO:0001101,GO:0003674,GO:0003824,GO:0006464,GO:0006508,GO:0006511,GO:0006725,GO:0006807,GO:0008150,GO:0008152,GO:0009056,GO:0009057,GO:0009058,GO:0009636,GO:0009698,GO:0009699,GO:0009719,GO:0009725,GO:0009739,GO:0009987,GO:0010033,GO:0010243,GO:0014070,GO:0016598,GO:0016829,GO:0016840,GO:0016841,GO:0019438,GO:0019538,GO:0019748,GO:0019941,GO:0030163,GO:0033993,GO:0036211,GO:0042221,GO:0042493,GO:…	4.3.1.24,4.3.1.25	ko:K10775,ko:K13064	M00039,M00137,M00350	R00697,R00737	ko00000,ko00001,ko00002,ko01000	Lyase_aromatic
	rb_16092	Phenylalanine ammonialyase	GO:0001101,GO:0003674,GO:0003824,GO:0006464,GO:0006508,GO:0006511,GO:0006725,GO:0006807,GO:0008150,GO:0008152,GO:0009056,GO:0009057,GO:0009058,GO:0009636,GO:0009698,GO:0009699,GO:0009719,GO:0009725,GO:0009739,GO:0009987,GO:0010033,GO:0010243,GO:0014070,GO:0016598,GO:0016829,GO:0016840,GO:0016841,GO:0019438,GO:0019538,GO:0019748,GO:0019941,GO:0030163,GO:0033993,GO:0036211,GO:0042221,GO:0042493,GO:…	4.3.1.24,4.3.1.25	ko:K10775,ko:K13064	M00039,M00137,M00350	R00697,R00737	ko00000,ko00001,ko00002,ko01000	Lyase_aromatic
	rb_47303	Phenylalanine ammonialyase	GO:0001101,GO:0003674,GO:0003824,GO:0006464,GO:0006508,GO:0006511,GO:0006725,GO:0006807,GO:0008150,GO:0008152,GO:0009056,GO:0009057,GO:0009058,GO:0009636,GO:0009698,GO:0009699,GO:0009719,GO:0009725,GO:0009739,GO:0009987,GO:0010033,GO:0010243,GO:0014070,GO:0016598,GO:0016829,GO:0016840,GO:0016841,GO:0019438,GO:0019538,GO:0019748,GO:0019941,GO:0030163,GO:0033993,GO:0036211,GO:0042221,GO:0042493,GO:…	4.3.1.24,4.3.1.25	ko:K10775,ko:K13064	M00039,M00137,M00350	R00697,R00737	ko00000,ko00001,ko00002,ko01000	Lyase_aromatic
	rb_71864	Phenylalanine ammonialyase	GO:0001101,GO:0003674,GO:0003824,GO:0006464,GO:0006508,GO:0006511,GO:0006725,GO:0006807,GO:0008150,GO:0008152,GO:0009056,GO:0009057,GO:0009058,GO:0009636,GO:0009698,GO:0009699,GO:0009719,GO:0009725,GO:0009739,GO:0009987,GO:0010033,GO:0010243,GO:0014070,GO:0016598,GO:0016829,GO:0016840,GO:0016841,GO:0019438,GO:0019538,GO:0019748,GO:0019941,GO:0030163,GO:0033993,GO:0036211,GO:0042221,GO:0042493,GO:…	4.3.1.24,4.3.1.25	ko:K10775,ko:K13064	M00039,M00137,M00350	R00697,R00737	ko00000,ko00001,ko00002,ko01000	Lyase_aromatic
	rb_87484	Phenylalanine ammonialyase	GO:0001101,GO:0003674,GO:0003824,GO:0006464,GO:0006508,GO:0006511,GO:0006725,GO:0006807,GO:0008150,GO:0008152,GO:0009056,GO:0009057,GO:0009058,GO:0009636,GO:0009698,GO:0009699,GO:0009719,GO:0009725,GO:0009739,GO:0009987,GO:0010033,GO:0010243,GO:0014070,GO:0016598,GO:0016829,GO:0016840,GO:0016841,GO:0019438,GO:0019538,GO:0019748,GO:0019941,GO:0030163,GO:0033993,GO:0036211,GO:0042221,GO:0042493,GO:…	4.3.1.24,4.3.1.25	ko:K10775,ko:K13064	M00039,M00137,M00350	R00697,R00737	ko00000,ko00001,ko00002,ko01000	Lyase_aromatic
	rb_87976	Phenylalanine ammonialyase	GO:0001101,GO:0003674,GO:0003824,GO:0006464,GO:0006508,GO:0006511,GO:0006725,GO:0006807,GO:0008150,GO:0008152,GO:0009056,GO:0009057,GO:0009058,GO:0009636,GO:0009698,GO:0009699,GO:0009719,GO:0009725,GO:0009739,GO:0009987,GO:0010033,GO:0010243,GO:0014070,GO:0016598,GO:0016829,GO:0016840,GO:0016841,GO:0019438,GO:0019538,GO:0019748,GO:0019941,GO:0030163,GO:0033993,GO:0036211,GO:0042221,GO:0042493,GO:…	4.3.1.24,4.3.1.25	ko:K10775,ko:K13064	M00039,M00137,M00350	R00697,R00737	ko00000,ko00001,ko00002,ko01000	Lyase_aromatic
	rb_104586	Phenylalanine ammonialyase	GO:0001101,GO:0003674,GO:0003824,GO:0006464,GO:0006508,GO:0006511,GO:0006725,GO:0006807,GO:0008150,GO:0008152,GO:0009056,GO:0009057,GO:0009058,GO:0009636,GO:0009698,GO:0009699,GO:0009719,GO:0009725,GO:0009739,GO:0009987,GO:0010033,GO:0010243,GO:0014070,GO:0016598,GO:0016829,GO:0016840,GO:0016841,GO:0019438,GO:0019538,GO:0019748,GO:0019941,GO:0030163,GO:0033993,GO:0036211,GO:0042221,GO:0042493,GO:…	4.3.1.24,4.3.1.25	ko:K10775,ko:K13064	M00039,M00137,M00350	R00697,R00737	ko00000,ko00001,ko00002,ko01000	Lyase_aromatic
	rb_107321	Phenylalanine ammonialyase	GO:0001101,GO:0003674,GO:0003824,GO:0006464,GO:0006508,GO:0006511,GO:0006725,GO:0006807,GO:0008150,GO:0008152,GO:0009056,GO:0009057,GO:0009058,GO:0009636,GO:0009698,GO:0009699,GO:0009719,GO:0009725,GO:0009739,GO:0009987,GO:0010033,GO:0010243,GO:0014070,GO:0016598,GO:0016829,GO:0016840,GO:0016841,GO:0019438,GO:0019538,GO:0019748,GO:0019941,GO:0030163,GO:0033993,GO:0036211,GO:0042221,GO:0042493,GO:…	4.3.1.24,4.3.1.25	ko:K10775,ko:K13064	M00039,M00137,M00350	R00697,R00737	ko00000,ko00001,ko00002,ko01000	Lyase_aromatic
	rb_107380	Phenylalanine ammonialyase	GO:0001101,GO:0003674,GO:0003824,GO:0006464,GO:0006508,GO:0006511,GO:0006725,GO:0006807,GO:0008150,GO:0008152,GO:0009056,GO:0009057,GO:0009058,GO:0009636,GO:0009698,GO:0009699,GO:0009719,GO:0009725,GO:0009739,GO:0009987,GO:0010033,GO:0010243,GO:0014070,GO:0016598,GO:0016829,GO:0016840,GO:0016841,GO:0019438,GO:0019538,GO:0019748,GO:0019941,GO:0030163,GO:0033993,GO:0036211,GO:0042221,GO:0042493,GO:…	4.3.1.24,4.3.1.25	ko:K10775,ko:K13064	M00039,M00137,M00350	R00697,R00737	ko00000,ko00001,ko00002,ko01000	Lyase_aromatic
Cinnamate-4-hydroxylase	rb_1852	Belongs to the cytochrome P450 family	-	1.14.13.11	ko:K00487	M00039,M00137,M00350	R02253,R08815	ko00000,ko00001,ko00002,ko00199,ko01000	p450
	rb_6076	Belongs to the cytochrome P450 family	GO:0003674,GO:0003824,GO:0004497,GO:0005575,GO:0006725,GO:0008150,GO:0008152,GO:0009058,GO:0009698,GO:0009808,GO:0009987,GO:0016020,GO:0016491,GO:0016705,GO:0016709,GO:0016710,GO:0019748,GO:0044237,GO:0044550,GO:0055114,GO:0071704,GO:1901360	1.14.13.11	ko:K00487	M00039,M00137,M00350	R02253,R08815	ko00000,ko00001,ko00002,ko00199,ko01000	p450
	rb_50674	Belongs to the cytochrome P450 family	-	1.14.13.11	ko:K00487	M00039,M00137,M00350	R02253,R08815	ko00000,ko00001,ko00002,ko00199,ko01000	p450
	rb_56347	Belongs to the cytochrome P450 family	-	1.14.13.11	ko:K00487	M00039,M00137,M00350	R02253,R08815	ko00000,ko00001,ko00002,ko00199,ko01000	p450
	rb_87995	Belongs to the cytochrome P450 family	GO:0003674,GO:0003824,GO:0004497,GO:0005575,GO:0006725,GO:0008150,GO:0008152,GO:0009058,GO:0009698,GO:0009808,GO:0009987,GO:0016020,GO:0016491,GO:0016705,GO:0016709,GO:0016710,GO:0019748,GO:0044237,GO:0044550,GO:0055114,GO:0071704,GO:1901360	1.14.13.11	ko:K00487	M00039,M00137,M00350	R02253,R08815	ko00000,ko00001,ko00002,ko00199,ko01000	p450
	rb_92075	Belongs to the cytochrome P450 family	GO:0003674,GO:0003824,GO:0004497,GO:0005575,GO:0006725,GO:0008150,GO:0008152,GO:0009058,GO:0009698,GO:0009808,GO:0009987,GO:0016020,GO:0016491,GO:0016705,GO:0016709,GO:0016710,GO:0019748,GO:0044237,GO:0044550,GO:0055114,GO:0071704,GO:1901360	1.14.13.11	ko:K00487	M00039,M00137,M00350	R02253,R08815	ko00000,ko00001,ko00002,ko00199,ko01000	p450
	rb_97435	Belongs to the cytochrome P450 family	-	1.14.13.11	ko:K00487	M00039,M00137,M00350	R02253,R08815	ko00000,ko00001,ko00002,ko00199,ko01000	p450
	rb_101676	Belongs to the cytochrome P450 family	GO:0003674,GO:0003824,GO:0004497,GO:0005488,GO:0005515,GO:0005575,GO:0005618,GO:0005622,GO:0005623,GO:0005737,GO:0005773,GO:0005774,GO:0005783,GO:0005794,GO:0005886,GO:0005911,GO:0006725,GO:0006732,GO:0006733,GO:0006743,GO:0006744,GO:0007275,GO:0008150,GO:0008152,GO:0009058,GO:0009108,GO:0009505,GO:0009506,GO:0009555,GO:0009628,GO:0009698,GO:0009808,GO:0009987,GO:0012505,GO:0016020,GO:0016491,GO:…	1.14.13.11	ko:K00487	M00039,M00137,M00350	R02253,R08815	ko00000,ko00001,ko00002,ko00199,ko01000	p450
	rb_101828	Belongs to the cytochrome P450 family	GO:0003674,GO:0003824,GO:0004497,GO:0005575,GO:0006725,GO:0008150,GO:0008152,GO:0009058,GO:0009698,GO:0009808,GO:0009987,GO:0016020,GO:0016491,GO:0016705,GO:0016709,GO:0016710,GO:0019748,GO:0044237,GO:0044550,GO:0055114,GO:0071704,GO:1901360	1.14.13.11	ko:K00487	M00039,M00137,M00350	R02253,R08815	ko00000,ko00001,ko00002,ko00199,ko01000	p450
	rb_111979	Belongs to the cytochrome P450 family	GO:0003674,GO:0003824,GO:0004497,GO:0005575,GO:0006725,GO:0008150,GO:0008152,GO:0009058,GO:0009698,GO:0009808,GO:0009987,GO:0016020,GO:0016491,GO:0016705,GO:0016709,GO:0016710,GO:0019748,GO:0044237,GO:0044550,GO:0055114,GO:0071704,GO:1901360	1.14.13.11	ko:K00487	M00039,M00137,M00350	R02253,R08815	ko00000,ko00001,ko00002,ko00199,ko01000	p450
4-coumarate--CoA ligase	rb_31580	4-coumarate--CoA ligase-like	-	-	ko:K10526	M00113	R07887	ko00000,ko00001,ko00002,ko01000	AMP-binding,AMP-binding_C
	rb_48876	4-coumarate--CoA ligase-like	GO:0003674,GO:0003824,GO:0004321,GO:0005575,GO:0005622,GO:0005623,GO:0005737,GO:0005777,GO:0006082,GO:0008150,GO:0008152,GO:0009058,GO:0009694,GO:0009695,GO:0009987,GO:0010817,GO:0016053,GO:0016408,GO:0016740,GO:0016746,GO:0016747,GO:0019752,GO:0032787,GO:0042445,GO:0042446,GO:0042579,GO:0043226,GO:0043227,GO:0043229,GO:0043231,GO:0043436,GO:0044237,GO:0044249,GO:0044281,GO:0044283,GO:0044424,GO:…	6.2.1.12	ko:K01904	M00039,M00137,M00350	R01616,R01943,R02194,R02221,R02255,R06583	ko00000,ko00001,ko00002,ko01000	AMP-binding,AMP-binding_C
	rb_54659	4-coumarate--CoA ligase-like	GO:0005575,GO:0005622,GO:0005623,GO:0005737,GO:0005777,GO:0006082,GO:0006950,GO:0008150,GO:0008152,GO:0009058,GO:0009611,GO:0009694,GO:0009695,GO:0009987,GO:0010817,GO:0016053,GO:0019752,GO:0032787,GO:0042445,GO:0042446,GO:0042579,GO:0043226,GO:0043227,GO:0043229,GO:0043231,GO:0043436,GO:0044237,GO:0044249,GO:0044281,GO:0044283,GO:0044424,GO:0044444,GO:0044464,GO:0046394,GO:0050896,GO:0065007,GO:…	-	ko:K10526	M00113	R07887	ko00000,ko00001,ko00002,ko01000	AMP-binding,AMP-binding_C
	rb_71688	4-coumarate--CoA ligase-like	GO:0005575,GO:0005622,GO:0005623,GO:0005737,GO:0005777,GO:0006082,GO:0006950,GO:0008150,GO:0008152,GO:0009058,GO:0009611,GO:0009694,GO:0009695,GO:0009987,GO:0010817,GO:0016053,GO:0019752,GO:0032787,GO:0042445,GO:0042446,GO:0042579,GO:0043226,GO:0043227,GO:0043229,GO:0043231,GO:0043436,GO:0044237,GO:0044249,GO:0044281,GO:0044283,GO:0044424,GO:0044444,GO:0044464,GO:0046394,GO:0050896,GO:0065007,GO:…	-	ko:K10526	M00113	R07887	ko00000,ko00001,ko00002,ko01000	AMP-binding,AMP-binding_C
	rb_72223	4-coumarate--CoA ligase-like	GO:0003674,GO:0003824,GO:0004321,GO:0005575,GO:0005622,GO:0005623,GO:0005737,GO:0005777,GO:0006082,GO:0008150,GO:0008152,GO:0009058,GO:0009694,GO:0009695,GO:0009987,GO:0010817,GO:0016053,GO:0016408,GO:0016740,GO:0016746,GO:0016747,GO:0019752,GO:0032787,GO:0042445,GO:0042446,GO:0042579,GO:0043226,GO:0043227,GO:0043229,GO:0043231,GO:0043436,GO:0044237,GO:0044249,GO:0044281,GO:0044283,GO:0044424,GO:…	6.2.1.12	ko:K01904	M00039,M00137,M00350	R01616,R01943,R02194,R02221,R02255,R06583	ko00000,ko00001,ko00002,ko01000	AMP-binding,AMP-binding_C
	rb_88389	4-coumarate--CoA ligase-like	GO:0005575,GO:0005622,GO:0005623,GO:0005737,GO:0005777,GO:0006082,GO:0006950,GO:0008150,GO:0008152,GO:0009058,GO:0009611,GO:0009694,GO:0009695,GO:0009987,GO:0010817,GO:0016053,GO:0019752,GO:0032787,GO:0042445,GO:0042446,GO:0042579,GO:0043226,GO:0043227,GO:0043229,GO:0043231,GO:0043436,GO:0044237,GO:0044249,GO:0044281,GO:0044283,GO:0044424,GO:0044444,GO:0044464,GO:0046394,GO:0050896,GO:0065007,GO:…	-	ko:K10526	M00113	R07887	ko00000,ko00001,ko00002,ko01000	AMP-binding,AMP-binding_C
	rb_104760	4-coumarate--CoA ligase-like	GO:0000003,GO:0003006,GO:0003674,GO:0003824,GO:0005575,GO:0005576,GO:0005622,GO:0005623,GO:0005737,GO:0005911,GO:0006082,GO:0006950,GO:0006952,GO:0007275,GO:0008150,GO:0008152,GO:0009056,GO:0009506,GO:0009507,GO:0009532,GO:0009536,GO:0009570,GO:0009605,GO:0009607,GO:0009620,GO:0009719,GO:0009725,GO:0009735,GO:0009791,GO:0009987,GO:0010029,GO:0010030,GO:0010033,GO:0010035,GO:0010038,GO:0010154,GO:…	6.2.1.8	ko:K22133	-	R01558	ko00000,ko00001,ko01000	AMP-binding,AMP-binding_C,Pkinase
	rb_106693	4-coumarate--CoA ligase-like	GO:0005575,GO:0005622,GO:0005623,GO:0005737,GO:0005777,GO:0006082,GO:0006950,GO:0008150,GO:0008152,GO:0009058,GO:0009611,GO:0009694,GO:0009695,GO:0009987,GO:0010817,GO:0016053,GO:0019752,GO:0032787,GO:0042445,GO:0042446,GO:0042579,GO:0043226,GO:0043227,GO:0043229,GO:0043231,GO:0043436,GO:0044237,GO:0044249,GO:0044281,GO:0044283,GO:0044424,GO:0044444,GO:0044464,GO:0046394,GO:0050896,GO:0065007,GO:…	-	ko:K10526	M00113	R07887	ko00000,ko00001,ko00002,ko01000	AMP-binding,AMP-binding_C
	rb_1280	4-coumarate-coa ligase	GO:0003674,GO:0003824,GO:0006725,GO:0007275,GO:0008150,GO:0008152,GO:0009555,GO:0009653,GO:0009698,GO:0009987,GO:0010208,GO:0010584,GO:0010927,GO:0016043,GO:0016207,GO:0016405,GO:0016874,GO:0016877,GO:0016878,GO:0019748,GO:0022607,GO:0030198,GO:0032501,GO:0032502,GO:0032989,GO:0043062,GO:0044085,GO:0044237,GO:0045229,GO:0048229,GO:0048646,GO:0048856,GO:0048869,GO:0071704,GO:0071840,GO:0085029,GO:…	6.2.1.12	ko:K01904	M00039,M00137,M00350	R01616,R01943,R02194,R02221,R02255,R06583	ko00000,ko00001,ko00002,ko01000	AMP-binding,AMP-binding_C
	rb_2933	4-coumarate-coa ligase	-	6.2.1.12	ko:K01904	M00039,M00137,M00350	R01616,R01943,R02194,R02221,R02255,R06583	ko00000,ko00001,ko00002,ko01000	AMP-binding,AMP-binding_C
	rb_4758	4-coumarate-coa ligase	-	6.2.1.12	ko:K01904	M00039,M00137,M00350	R01616,R01943,R02194,R02221,R02255,R06583	ko00000,ko00001,ko00002,ko01000	AMP-binding,AMP-binding_C
	rb_6621	4-coumarate-coa ligase	GO:0003674,GO:0003824,GO:0006725,GO:0007275,GO:0008150,GO:0008152,GO:0009555,GO:0009653,GO:0009698,GO:0009987,GO:0010208,GO:0010584,GO:0010927,GO:0016043,GO:0016207,GO:0016405,GO:0016874,GO:0016877,GO:0016878,GO:0019748,GO:0022607,GO:0030198,GO:0032501,GO:0032502,GO:0032989,GO:0043062,GO:0044085,GO:0044237,GO:0045229,GO:0048229,GO:0048646,GO:0048856,GO:0048869,GO:0071704,GO:0071840,GO:0085029,GO:…	6.2.1.12	ko:K01904	M00039,M00137,M00350	R01616,R01943,R02194,R02221,R02255,R06583	ko00000,ko00001,ko00002,ko01000	AMP-binding,AMP-binding_C
	rb_13267	4-coumarate-coa ligase	GO:0003674,GO:0003824,GO:0006725,GO:0007275,GO:0008150,GO:0008152,GO:0009555,GO:0009653,GO:0009698,GO:0009987,GO:0010208,GO:0010584,GO:0010927,GO:0016043,GO:0016207,GO:0016405,GO:0016874,GO:0016877,GO:0016878,GO:0019748,GO:0022607,GO:0030198,GO:0032501,GO:0032502,GO:0032989,GO:0043062,GO:0044085,GO:0044237,GO:0045229,GO:0048229,GO:0048646,GO:0048856,GO:0048869,GO:0071704,GO:0071840,GO:0085029,GO:…	6.2.1.12	ko:K01904	M00039,M00137,M00350	R01616,R01943,R02194,R02221,R02255,R06583	ko00000,ko00001,ko00002,ko01000	AMP-binding,AMP-binding_C
	rb_48982	4-coumarate-coa ligase	GO:0003674,GO:0003824,GO:0005575,GO:0005622,GO:0005623,GO:0005737,GO:0006725,GO:0008150,GO:0008152,GO:0009058,GO:0009698,GO:0009699,GO:0009987,GO:0016207,GO:0016405,GO:0016874,GO:0016877,GO:0016878,GO:0019438,GO:0019748,GO:0044237,GO:0044249,GO:0044424,GO:0044464,GO:0044550,GO:0071704,GO:1901360,GO:1901362,GO:1901576	6.2.1.12	ko:K01904	M00039,M00137,M00350	R01616,R01943,R02194,R02221,R02255,R06583	ko00000,ko00001,ko00002,ko01000	AMP-binding,AMP-binding_C
	rb_72317	4-coumarate-coa ligase	GO:0003674,GO:0003824,GO:0006725,GO:0007275,GO:0008150,GO:0008152,GO:0009555,GO:0009653,GO:0009698,GO:0009987,GO:0010208,GO:0010584,GO:0010927,GO:0016043,GO:0016207,GO:0016405,GO:0016874,GO:0016877,GO:0016878,GO:0019748,GO:0022607,GO:0030198,GO:0032501,GO:0032502,GO:0032989,GO:0043062,GO:0044085,GO:0044237,GO:0045229,GO:0048229,GO:0048646,GO:0048856,GO:0048869,GO:0071704,GO:0071840,GO:0085029,GO:…	6.2.1.12	ko:K01904	M00039,M00137,M00350	R01616,R01943,R02194,R02221,R02255,R06583	ko00000,ko00001,ko00002,ko01000	AMP-binding,AMP-binding_C
	rb_73347	4-coumarate-coa ligase	GO:0003674,GO:0003824,GO:0006725,GO:0007275,GO:0008150,GO:0008152,GO:0009555,GO:0009653,GO:0009698,GO:0009987,GO:0010208,GO:0010584,GO:0010927,GO:0016043,GO:0016207,GO:0016405,GO:0016874,GO:0016877,GO:0016878,GO:0019748,GO:0022607,GO:0030198,GO:0032501,GO:0032502,GO:0032989,GO:0043062,GO:0044085,GO:0044237,GO:0045229,GO:0048229,GO:0048646,GO:0048856,GO:0048869,GO:0071704,GO:0071840,GO:0085029,GO:…	6.2.1.12	ko:K01904	M00039,M00137,M00350	R01616,R01943,R02194,R02221,R02255,R06583	ko00000,ko00001,ko00002,ko01000	AMP-binding,AMP-binding_C
	rb_87917	4-coumarate-coa ligase	GO:0003674,GO:0003824,GO:0005575,GO:0005622,GO:0005623,GO:0005737,GO:0006725,GO:0008150,GO:0008152,GO:0009058,GO:0009698,GO:0009699,GO:0009987,GO:0016207,GO:0016405,GO:0016874,GO:0016877,GO:0016878,GO:0019438,GO:0019748,GO:0044237,GO:0044249,GO:0044424,GO:0044464,GO:0044550,GO:0071704,GO:1901360,GO:1901362,GO:1901576	6.2.1.12	ko:K01904	M00039,M00137,M00350	R01616,R01943,R02194,R02221,R02255,R06583	ko00000,ko00001,ko00002,ko01000	AMP-binding,AMP-binding_C
	rb_4823	AMP-binding enzyme	GO:0003674,GO:0003824,GO:0005575,GO:0005622,GO:0005623,GO:0005737,GO:0006725,GO:0008150,GO:0008152,GO:0009058,GO:0009698,GO:0009699,GO:0009987,GO:0016207,GO:0016405,GO:0016874,GO:0016877,GO:0016878,GO:0019438,GO:0019748,GO:0044237,GO:0044249,GO:0044424,GO:0044464,GO:0044550,GO:0071704,GO:1901360,GO:1901362,GO:1901576	6.2.1.12	ko:K01904	M00039,M00137,M00350	R01616,R01943,R02194,R02221,R02255,R06583	ko00000,ko00001,ko00002,ko01000	AMP-binding,AMP-binding_C
Chalcone synthase	rb_3820	Belongs to the chalcone stilbene synthases family	GO:0003674,GO:0003824,GO:0008150,GO:0008152,GO:0009058,GO:0009812,GO:0009813,GO:0016210,GO:0016740,GO:0016746,GO:0016747,GO:0071704,GO:1901576	2.3.1.74	ko:K00660	M00137	R01613,R06568,R07987,R07988,R07989	ko00000,ko00001,ko00002,ko01000,ko01008	Chal_sti_synt_C,Chal_sti_synt_N
	rb_4659	Belongs to the chalcone stilbene synthases family	GO:0003674,GO:0003824,GO:0008150,GO:0008152,GO:0009058,GO:0009812,GO:0009813,GO:0016210,GO:0016740,GO:0016746,GO:0016747,GO:0071704,GO:1901576	2.3.1.74	ko:K00660	M00137	R01613,R06568,R07987,R07988,R07989	ko00000,ko00001,ko00002,ko01000,ko01008	Chal_sti_synt_C,Chal_sti_synt_N
	rb_7243	Belongs to the chalcone stilbene synthases family	-	2.3.1.74	ko:K00660	M00137	R01613,R06568,R07987,R07988,R07989	ko00000,ko00001,ko00002,ko01000,ko01008	Chal_sti_synt_C,Chal_sti_synt_N
	rb_7618	Belongs to the chalcone stilbene synthases family	GO:0003674,GO:0003824,GO:0008150,GO:0008152,GO:0009058,GO:0009812,GO:0009813,GO:0016210,GO:0016740,GO:0016746,GO:0016747,GO:0071704,GO:1901576	2.3.1.74	ko:K00660	M00137	R01613,R06568,R07987,R07988,R07989	ko00000,ko00001,ko00002,ko01000,ko01008	Chal_sti_synt_C,Chal_sti_synt_N
	rb_8683	Belongs to the chalcone stilbene synthases family	GO:0003674,GO:0003824,GO:0008150,GO:0008152,GO:0009058,GO:0009812,GO:0009813,GO:0016210,GO:0016740,GO:0016746,GO:0016747,GO:0071704,GO:1901576	2.3.1.74	ko:K00660	M00137	R01613,R06568,R07987,R07988,R07989	ko00000,ko00001,ko00002,ko01000,ko01008	Chal_sti_synt_C,Chal_sti_synt_N
	rb_9857	Belongs to the chalcone stilbene synthases family	GO:0003674,GO:0003824,GO:0008150,GO:0008152,GO:0009058,GO:0009812,GO:0009813,GO:0016210,GO:0016740,GO:0016746,GO:0016747,GO:0071704,GO:1901576	2.3.1.74	ko:K00660	M00137	R01613,R06568,R07987,R07988,R07989	ko00000,ko00001,ko00002,ko01000,ko01008	Chal_sti_synt_C,Chal_sti_synt_N
	rb_10198	Belongs to the chalcone stilbene synthases family	-	2.3.1.159,2.3.1.74	ko:K00660,ko:K12644	M00137	R01613,R06568,R07250,R07987,R07988,R07989	ko00000,ko00001,ko00002,ko01000,ko01008	Chal_sti_synt_C,Chal_sti_synt_N
	rb_11789	Belongs to the chalcone stilbene synthases family	GO:0003674,GO:0003824,GO:0005575,GO:0005622,GO:0005623,GO:0005737,GO:0005783,GO:0006725,GO:0007275,GO:0008150,GO:0008152,GO:0009058,GO:0009555,GO:0009653,GO:0009987,GO:0010208,GO:0010584,GO:0010927,GO:0012505,GO:0016043,GO:0016740,GO:0016746,GO:0016747,GO:0019438,GO:0019748,GO:0022607,GO:0030198,GO:0030638,GO:0030639,GO:0032501,GO:0032502,GO:0032989,GO:0043062,GO:0043226,GO:0043227,GO:0043229,GO:…	-	-	-	-	-	Chal_sti_synt_C,Chal_sti_synt_N
	rb_14946	Belongs to the chalcone stilbene synthases family	GO:0003674,GO:0003824,GO:0008150,GO:0008152,GO:0009058,GO:0009812,GO:0009813,GO:0016210,GO:0016740,GO:0016746,GO:0016747,GO:0071704,GO:1901576	2.3.1.74	ko:K00660	M00137	R01613,R06568,R07987,R07988,R07989	ko00000,ko00001,ko00002,ko01000,ko01008	Chal_sti_synt_C,Chal_sti_synt_N
	rb_15005	Belongs to the chalcone stilbene synthases family	GO:0003674,GO:0003824,GO:0008150,GO:0008152,GO:0009058,GO:0009812,GO:0009813,GO:0016210,GO:0016740,GO:0016746,GO:0016747,GO:0071704,GO:1901576	2.3.1.74	ko:K00660	M00137	R01613,R06568,R07987,R07988,R07989	ko00000,ko00001,ko00002,ko01000,ko01008	Chal_sti_synt_C,Chal_sti_synt_N
	rb_20096	Belongs to the chalcone stilbene synthases family	GO:0003674,GO:0003824,GO:0008150,GO:0008152,GO:0009058,GO:0009812,GO:0009813,GO:0016210,GO:0016740,GO:0016746,GO:0016747,GO:0071704,GO:1901576	2.3.1.74	ko:K00660	M00137	R01613,R06568,R07987,R07988,R07989	ko00000,ko00001,ko00002,ko01000,ko01008	Chal_sti_synt_C,Chal_sti_synt_N
	rb_20941	Belongs to the chalcone stilbene synthases family	-	2.3.1.159,2.3.1.74	ko:K00660,ko:K12644	M00137	R01613,R06568,R07250,R07987,R07988,R07989	ko00000,ko00001,ko00002,ko01000,ko01008	Chal_sti_synt_C,Chal_sti_synt_N
	rb_24301	Belongs to the chalcone stilbene synthases family	GO:0003674,GO:0003824,GO:0008150,GO:0008152,GO:0009058,GO:0009812,GO:0009813,GO:0016210,GO:0016740,GO:0016746,GO:0016747,GO:0071704,GO:1901576	2.3.1.74	ko:K00660	M00137	R01613,R06568,R07987,R07988,R07989	ko00000,ko00001,ko00002,ko01000,ko01008	Chal_sti_synt_C,Chal_sti_synt_N
	rb_26540	Belongs to the chalcone stilbene synthases family	GO:0003674,GO:0003824,GO:0008150,GO:0008152,GO:0009058,GO:0009812,GO:0009813,GO:0016210,GO:0016740,GO:0016746,GO:0016747,GO:0071704,GO:1901576	2.3.1.74	ko:K00660	M00137	R01613,R06568,R07987,R07988,R07989	ko00000,ko00001,ko00002,ko01000,ko01008	Chal_sti_synt_C,Chal_sti_synt_N
	rb_28942	Belongs to the chalcone stilbene synthases family	GO:0003674,GO:0003824,GO:0008150,GO:0008152,GO:0009058,GO:0009812,GO:0009813,GO:0016210,GO:0016740,GO:0016746,GO:0016747,GO:0071704,GO:1901576	2.3.1.74	ko:K00660	M00137	R01613,R06568,R07987,R07988,R07989	ko00000,ko00001,ko00002,ko01000,ko01008	Chal_sti_synt_C,Chal_sti_synt_N
	rb_30297	Belongs to the chalcone stilbene synthases family	GO:0003674,GO:0003824,GO:0008150,GO:0008152,GO:0009058,GO:0009812,GO:0009813,GO:0016210,GO:0016740,GO:0016746,GO:0016747,GO:0071704,GO:1901576	2.3.1.74	ko:K00660	M00137	R01613,R06568,R07987,R07988,R07989	ko00000,ko00001,ko00002,ko01000,ko01008	Chal_sti_synt_C,Chal_sti_synt_N
	rb_31935	Belongs to the chalcone stilbene synthases family	GO:0003674,GO:0003824,GO:0008150,GO:0008152,GO:0009058,GO:0009812,GO:0009813,GO:0016210,GO:0016740,GO:0016746,GO:0016747,GO:0071704,GO:1901576	2.3.1.74	ko:K00660	M00137	R01613,R06568,R07987,R07988,R07989	ko00000,ko00001,ko00002,ko01000,ko01008	Chal_sti_synt_C,Chal_sti_synt_N
	rb_49361	Belongs to the chalcone stilbene synthases family	GO:0003674,GO:0003824,GO:0008150,GO:0008152,GO:0009058,GO:0009812,GO:0009813,GO:0016210,GO:0016740,GO:0016746,GO:0016747,GO:0071704,GO:1901576	2.3.1.74	ko:K00660	M00137	R01613,R06568,R07987,R07988,R07989	ko00000,ko00001,ko00002,ko01000,ko01008	Chal_sti_synt_C,Chal_sti_synt_N
	rb_49489	Belongs to the chalcone stilbene synthases family	GO:0003674,GO:0003824,GO:0008150,GO:0008152,GO:0009058,GO:0009812,GO:0009813,GO:0016210,GO:0016740,GO:0016746,GO:0016747,GO:0071704,GO:1901576	2.3.1.74	ko:K00660	M00137	R01613,R06568,R07987,R07988,R07989	ko00000,ko00001,ko00002,ko01000,ko01008	Chal_sti_synt_C,Chal_sti_synt_N
	rb_50017	Belongs to the chalcone stilbene synthases family	GO:0003674,GO:0003824,GO:0008150,GO:0008152,GO:0009058,GO:0009812,GO:0009813,GO:0016210,GO:0016740,GO:0016746,GO:0016747,GO:0071704,GO:1901576	2.3.1.74	ko:K00660	M00137	R01613,R06568,R07987,R07988,R07989	ko00000,ko00001,ko00002,ko01000,ko01008	Chal_sti_synt_C,Chal_sti_synt_N
	rb_52462	Belongs to the chalcone stilbene synthases family	GO:0003674,GO:0003824,GO:0008150,GO:0008152,GO:0009058,GO:0009812,GO:0009813,GO:0016210,GO:0016740,GO:0016746,GO:0016747,GO:0071704,GO:1901576	2.3.1.74	ko:K00660	M00137	R01613,R06568,R07987,R07988,R07989	ko00000,ko00001,ko00002,ko01000,ko01008	Chal_sti_synt_C,Chal_sti_synt_N
	rb_52876	Belongs to the chalcone stilbene synthases family	GO:0003674,GO:0003824,GO:0008150,GO:0008152,GO:0009058,GO:0009812,GO:0009813,GO:0016210,GO:0016740,GO:0016746,GO:0016747,GO:0071704,GO:1901576	2.3.1.74	ko:K00660	M00137	R01613,R06568,R07987,R07988,R07989	ko00000,ko00001,ko00002,ko01000,ko01008	Chal_sti_synt_C,Chal_sti_synt_N
	rb_52968	Belongs to the chalcone stilbene synthases family	-	2.3.1.74	ko:K00660	M00137	R01613,R06568,R07987,R07988,R07989	ko00000,ko00001,ko00002,ko01000,ko01008	Chal_sti_synt_C,Chal_sti_synt_N
	rb_54131	Belongs to the chalcone stilbene synthases family	GO:0003674,GO:0003824,GO:0008150,GO:0008152,GO:0009058,GO:0009812,GO:0009813,GO:0016210,GO:0016740,GO:0016746,GO:0016747,GO:0071704,GO:1901576	2.3.1.74	ko:K00660	M00137	R01613,R06568,R07987,R07988,R07989	ko00000,ko00001,ko00002,ko01000,ko01008	Chal_sti_synt_C,Chal_sti_synt_N
	rb_55583	Belongs to the chalcone stilbene synthases family	GO:0003674,GO:0003824,GO:0008150,GO:0008152,GO:0009058,GO:0009812,GO:0009813,GO:0016210,GO:0016740,GO:0016746,GO:0016747,GO:0071704,GO:1901576	2.3.1.74	ko:K00660	M00137	R01613,R06568,R07987,R07988,R07989	ko00000,ko00001,ko00002,ko01000,ko01008	Chal_sti_synt_C,Chal_sti_synt_N
	rb_55266	Belongs to the chalcone stilbene synthases family	GO:0003674,GO:0003824,GO:0008150,GO:0008152,GO:0009058,GO:0009812,GO:0009813,GO:0016210,GO:0016740,GO:0016746,GO:0016747,GO:0071704,GO:1901576	2.3.1.74	ko:K00660	M00137	R01613,R06568,R07987,R07988,R07989	ko00000,ko00001,ko00002,ko01000,ko01008	Chal_sti_synt_C,Chal_sti_synt_N
	rb_56895	Belongs to the chalcone stilbene synthases family	GO:0003674,GO:0003824,GO:0008150,GO:0008152,GO:0009058,GO:0009812,GO:0009813,GO:0016210,GO:0016740,GO:0016746,GO:0016747,GO:0071704,GO:1901576	2.3.1.74	ko:K00660	M00137	R01613,R06568,R07987,R07988,R07989	ko00000,ko00001,ko00002,ko01000,ko01008	Chal_sti_synt_C,Chal_sti_synt_N
	rb_58734	Belongs to the chalcone stilbene synthases family	GO:0003674,GO:0003824,GO:0008150,GO:0008152,GO:0009058,GO:0009812,GO:0009813,GO:0016210,GO:0016740,GO:0016746,GO:0016747,GO:0071704,GO:1901576	2.3.1.74	ko:K00660	M00137	R01613,R06568,R07987,R07988,R07989	ko00000,ko00001,ko00002,ko01000,ko01008	Chal_sti_synt_C,Chal_sti_synt_N
	rb_61374	Belongs to the chalcone stilbene synthases family	GO:0003674,GO:0003824,GO:0008150,GO:0008152,GO:0009058,GO:0009812,GO:0009813,GO:0016210,GO:0016740,GO:0016746,GO:0016747,GO:0071704,GO:1901576	2.3.1.74	ko:K00660	M00137	R01613,R06568,R07987,R07988,R07989	ko00000,ko00001,ko00002,ko01000,ko01008	Chal_sti_synt_C,Chal_sti_synt_N
	rb_72609	Belongs to the chalcone stilbene synthases family	GO:0003674,GO:0003824,GO:0008150,GO:0008152,GO:0009058,GO:0009812,GO:0009813,GO:0016210,GO:0016740,GO:0016746,GO:0016747,GO:0071704,GO:1901576	2.3.1.74	ko:K00660	M00137	R01613,R06568,R07987,R07988,R07989	ko00000,ko00001,ko00002,ko01000,ko01008	Chal_sti_synt_C,Chal_sti_synt_N
	rb_72790	Belongs to the chalcone stilbene synthases family	GO:0003674,GO:0003824,GO:0008150,GO:0008152,GO:0009058,GO:0009812,GO:0009813,GO:0016210,GO:0016740,GO:0016746,GO:0016747,GO:0071704,GO:1901576	2.3.1.74	ko:K00660	M00137	R01613,R06568,R07987,R07988,R07989	ko00000,ko00001,ko00002,ko01000,ko01008	Chal_sti_synt_C,Chal_sti_synt_N
	rb_73695	Belongs to the chalcone stilbene synthases family	-	2.3.1.159,2.3.1.74	ko:K00660,ko:K12644	M00137	R01613,R06568,R07250,R07987,R07988,R07989	ko00000,ko00001,ko00002,ko01000,ko01008	Chal_sti_synt_C,Chal_sti_synt_N
	rb_74180	Belongs to the chalcone stilbene synthases family	GO:0003674,GO:0003824,GO:0008150,GO:0008152,GO:0009058,GO:0009812,GO:0009813,GO:0016210,GO:0016740,GO:0016746,GO:0016747,GO:0071704,GO:1901576	2.3.1.74	ko:K00660	M00137	R01613,R06568,R07987,R07988,R07989	ko00000,ko00001,ko00002,ko01000,ko01008	Chal_sti_synt_C,Chal_sti_synt_N
	rb_74243	Belongs to the chalcone stilbene synthases family	GO:0003674,GO:0003824,GO:0008150,GO:0008152,GO:0009058,GO:0009812,GO:0009813,GO:0016210,GO:0016740,GO:0016746,GO:0016747,GO:0071704,GO:1901576	2.3.1.74	ko:K00660	M00137	R01613,R06568,R07987,R07988,R07989	ko00000,ko00001,ko00002,ko01000,ko01008	Chal_sti_synt_C,Chal_sti_synt_N
	rb_74283	Belongs to the chalcone stilbene synthases family	GO:0003674,GO:0003824,GO:0008150,GO:0008152,GO:0009058,GO:0009812,GO:0009813,GO:0016210,GO:0016740,GO:0016746,GO:0016747,GO:0071704,GO:1901576	2.3.1.74	ko:K00660	M00137	R01613,R06568,R07987,R07988,R07989	ko00000,ko00001,ko00002,ko01000,ko01008	Chal_sti_synt_C,Chal_sti_synt_N
	rb_75166	Belongs to the chalcone stilbene synthases family	-	2.3.1.159,2.3.1.74	ko:K00660,ko:K12644	M00137	R01613,R06568,R07250,R07987,R07988,R07989	ko00000,ko00001,ko00002,ko01000,ko01008	Chal_sti_synt_C,Chal_sti_synt_N
	rb_75239	Belongs to the chalcone stilbene synthases family	GO:0003674,GO:0003824,GO:0008150,GO:0008152,GO:0009058,GO:0009812,GO:0009813,GO:0016210,GO:0016740,GO:0016746,GO:0016747,GO:0071704,GO:1901576	2.3.1.74	ko:K00660	M00137	R01613,R06568,R07987,R07988,R07989	ko00000,ko00001,ko00002,ko01000,ko01008	Chal_sti_synt_C,Chal_sti_synt_N
	rb_75977	Belongs to the chalcone stilbene synthases family	GO:0003674,GO:0003824,GO:0008150,GO:0008152,GO:0009058,GO:0009812,GO:0009813,GO:0016210,GO:0016740,GO:0016746,GO:0016747,GO:0071704,GO:1901576	2.3.1.74	ko:K00660	M00137	R01613,R06568,R07987,R07988,R07989	ko00000,ko00001,ko00002,ko01000,ko01008	Chal_sti_synt_C,Chal_sti_synt_N
	rb_77045	Belongs to the chalcone stilbene synthases family	GO:0003674,GO:0003824,GO:0008150,GO:0008152,GO:0009058,GO:0009812,GO:0009813,GO:0016210,GO:0016740,GO:0016746,GO:0016747,GO:0071704,GO:1901576	2.3.1.74	ko:K00660	M00137	R01613,R06568,R07987,R07988,R07989	ko00000,ko00001,ko00002,ko01000,ko01008	Chal_sti_synt_C,Chal_sti_synt_N
	rb_77729	Belongs to the chalcone stilbene synthases family	-	2.3.1.159,2.3.1.74	ko:K00660,ko:K12644	M00137	R01613,R06568,R07250,R07987,R07988,R07989	ko00000,ko00001,ko00002,ko01000,ko01008	Chal_sti_synt_C,Chal_sti_synt_N
	rb_78771	Belongs to the chalcone stilbene synthases family	GO:0003674,GO:0003824,GO:0008150,GO:0008152,GO:0009058,GO:0009812,GO:0009813,GO:0016210,GO:0016740,GO:0016746,GO:0016747,GO:0071704,GO:1901576	2.3.1.74	ko:K00660	M00137	R01613,R06568,R07987,R07988,R07989	ko00000,ko00001,ko00002,ko01000,ko01008	Chal_sti_synt_C,Chal_sti_synt_N
	rb_88774	Belongs to the chalcone stilbene synthases family	GO:0003674,GO:0003824,GO:0008150,GO:0008152,GO:0009058,GO:0009812,GO:0009813,GO:0016210,GO:0016740,GO:0016746,GO:0016747,GO:0071704,GO:1901576	2.3.1.74	ko:K00660	M00137	R01613,R06568,R07987,R07988,R07989	ko00000,ko00001,ko00002,ko01000,ko01008	Chal_sti_synt_C,Chal_sti_synt_N
	rb_90537	Belongs to the chalcone stilbene synthases family	GO:0003674,GO:0003824,GO:0008150,GO:0008152,GO:0009058,GO:0009812,GO:0009813,GO:0016210,GO:0016740,GO:0016746,GO:0016747,GO:0071704,GO:1901576	2.3.1.74	ko:K00660	M00137	R01613,R06568,R07987,R07988,R07989	ko00000,ko00001,ko00002,ko01000,ko01008	Chal_sti_synt_C,Chal_sti_synt_N
	rb_92803	Belongs to the chalcone stilbene synthases family	GO:0003674,GO:0003824,GO:0008150,GO:0008152,GO:0009058,GO:0009812,GO:0009813,GO:0016210,GO:0016740,GO:0016746,GO:0016747,GO:0071704,GO:1901576	2.3.1.74	ko:K00660	M00137	R01613,R06568,R07987,R07988,R07989	ko00000,ko00001,ko00002,ko01000,ko01008	Chal_sti_synt_C,Chal_sti_synt_N
	rb_96959	Belongs to the chalcone stilbene synthases family	GO:0003674,GO:0003824,GO:0008150,GO:0008152,GO:0009058,GO:0009812,GO:0009813,GO:0016210,GO:0016740,GO:0016746,GO:0016747,GO:0071704,GO:1901576	2.3.1.74	ko:K00660	M00137	R01613,R06568,R07987,R07988,R07989	ko00000,ko00001,ko00002,ko01000,ko01008	Chal_sti_synt_C,Chal_sti_synt_N
	rb_102783	Belongs to the chalcone stilbene synthases family	GO:0003674,GO:0003824,GO:0008150,GO:0008152,GO:0009058,GO:0009812,GO:0009813,GO:0016210,GO:0016740,GO:0016746,GO:0016747,GO:0071704,GO:1901576	2.3.1.74	ko:K00660	M00137	R01613,R06568,R07987,R07988,R07989	ko00000,ko00001,ko00002,ko01000,ko01008	Chal_sti_synt_C,Chal_sti_synt_N
	rb_102970	Belongs to the chalcone stilbene synthases family	GO:0003674,GO:0003824,GO:0008150,GO:0008152,GO:0009058,GO:0009812,GO:0009813,GO:0016210,GO:0016740,GO:0016746,GO:0016747,GO:0071704,GO:1901576	2.3.1.74	ko:K00660	M00137	R01613,R06568,R07987,R07988,R07989	ko00000,ko00001,ko00002,ko01000,ko01008	Chal_sti_synt_C,Chal_sti_synt_N
	rb_103035	Belongs to the chalcone stilbene synthases family	GO:0003674,GO:0003824,GO:0008150,GO:0008152,GO:0009058,GO:0009812,GO:0009813,GO:0016210,GO:0016740,GO:0016746,GO:0016747,GO:0071704,GO:1901576	2.3.1.74	ko:K00660	M00137	R01613,R06568,R07987,R07988,R07989	ko00000,ko00001,ko00002,ko01000,ko01008	Chal_sti_synt_C,Chal_sti_synt_N
	rb_104315	Belongs to the chalcone stilbene synthases family	GO:0003674,GO:0003824,GO:0005575,GO:0005622,GO:0005623,GO:0005737,GO:0005783,GO:0006725,GO:0007275,GO:0008150,GO:0008152,GO:0009058,GO:0009555,GO:0009653,GO:0009987,GO:0010208,GO:0010584,GO:0010927,GO:0012505,GO:0016043,GO:0016740,GO:0016746,GO:0016747,GO:0019438,GO:0019748,GO:0022607,GO:0030198,GO:0030638,GO:0030639,GO:0032501,GO:0032502,GO:0032989,GO:0043062,GO:0043226,GO:0043227,GO:0043229,GO:…	-	-	-	-	-	Chal_sti_synt_C,Chal_sti_synt_N
	rb_106961	Belongs to the chalcone stilbene synthases family	GO:0003674,GO:0003824,GO:0008150,GO:0008152,GO:0009058,GO:0009812,GO:0009813,GO:0016210,GO:0016740,GO:0016746,GO:0016747,GO:0071704,GO:1901576	2.3.1.74	ko:K00660	M00137	R01613,R06568,R07987,R07988,R07989	ko00000,ko00001,ko00002,ko01000,ko01008	Chal_sti_synt_C,Chal_sti_synt_N
	rb_109022	Belongs to the chalcone stilbene synthases family	-	2.3.1.74	ko:K00660	M00137	R01613,R06568,R07987,R07988,R07989	ko00000,ko00001,ko00002,ko01000,ko01008	Chal_sti_synt_C,Chal_sti_synt_N
Chalcone isomerase	rb_18038	Belongs to the chalcone isomerase family	GO:0003674,GO:0005488,GO:0005504,GO:0005575,GO:0005622,GO:0005623,GO:0005737,GO:0006082,GO:0006629,GO:0006631,GO:0008150,GO:0008152,GO:0008289,GO:0009507,GO:0009532,GO:0009536,GO:0009570,GO:0009987,GO:0019752,GO:0031406,GO:0032787,GO:0033293,GO:0036094,GO:0043167,GO:0043168,GO:0043177,GO:0043226,GO:0043227,GO:0043229,GO:0043231,GO:0043436,GO:0044237,GO:0044238,GO:0044255,GO:0044281,GO:0044422,GO:…	-	-	-	-	-	Chalcone,Chalcone_3
	rb_23729	Belongs to the chalcone isomerase family	GO:0003674,GO:0003824,GO:0005575,GO:0005622,GO:0005623,GO:0005737,GO:0005783,GO:0008150,GO:0008152,GO:0009058,GO:0009628,GO:0009812,GO:0009813,GO:0012505,GO:0016853,GO:0016872,GO:0043226,GO:0043227,GO:0043229,GO:0043231,GO:0044424,GO:0044444,GO:0044464,GO:0045430,GO:0050896,GO:0071704,GO:0080167,GO:1901576	5.5.1.6	ko:K01859	M00137	R02446,R06556,R07990,R07995	ko00000,ko00001,ko00002,ko01000	Chalcone
	rb_100185	Belongs to the chalcone isomerase family	GO:0003674,GO:0003824,GO:0005575,GO:0005622,GO:0005623,GO:0005737,GO:0005783,GO:0008150,GO:0008152,GO:0009058,GO:0009628,GO:0009812,GO:0009813,GO:0012505,GO:0016853,GO:0016872,GO:0043226,GO:0043227,GO:0043229,GO:0043231,GO:0044424,GO:0044444,GO:0044464,GO:0045430,GO:0050896,GO:0071704,GO:0080167,GO:1901576	5.5.1.6	ko:K01859	M00137	R02446,R06556,R07990,R07995	ko00000,ko00001,ko00002,ko01000	Chalcone
	rb_12674	Belongs to the chalcone isomerase family	GO:0003674,GO:0003824,GO:0005575,GO:0005622,GO:0005623,GO:0005737,GO:0005783,GO:0008150,GO:0008152,GO:0009058,GO:0009628,GO:0009812,GO:0009813,GO:0012505,GO:0016853,GO:0016872,GO:0043226,GO:0043227,GO:0043229,GO:0043231,GO:0044424,GO:0044444,GO:0044464,GO:0045430,GO:0050896,GO:0071704,GO:0080167,GO:1901576	5.5.1.6	ko:K01859	M00137	R02446,R06556,R07990,R07995	ko00000,ko00001,ko00002,ko01000	Chalcone
	rb_15122	Belongs to the chalcone isomerase family	GO:0003674,GO:0003824,GO:0005575,GO:0005622,GO:0005623,GO:0005737,GO:0005783,GO:0008150,GO:0008152,GO:0009058,GO:0009628,GO:0009812,GO:0009813,GO:0012505,GO:0016853,GO:0016872,GO:0043226,GO:0043227,GO:0043229,GO:0043231,GO:0044424,GO:0044444,GO:0044464,GO:0045430,GO:0050896,GO:0071704,GO:0080167,GO:1901576	5.5.1.6	ko:K01859	M00137	R02446,R06556,R07990,R07995	ko00000,ko00001,ko00002,ko01000	Chalcone
	rb_19466	Belongs to the chalcone isomerase family	GO:0003674,GO:0003824,GO:0005575,GO:0005622,GO:0005623,GO:0005737,GO:0005783,GO:0008150,GO:0008152,GO:0009058,GO:0009628,GO:0009812,GO:0009813,GO:0012505,GO:0016853,GO:0016872,GO:0043226,GO:0043227,GO:0043229,GO:0043231,GO:0044424,GO:0044444,GO:0044464,GO:0045430,GO:0050896,GO:0071704,GO:0080167,GO:1901576	5.5.1.6	ko:K01859	M00137	R02446,R06556,R07990,R07995	ko00000,ko00001,ko00002,ko01000	Chalcone
	rb_89665	Belongs to the chalcone isomerase family	GO:0003674,GO:0003824,GO:0005575,GO:0005622,GO:0005623,GO:0005737,GO:0005783,GO:0008150,GO:0008152,GO:0009058,GO:0009628,GO:0009812,GO:0009813,GO:0012505,GO:0016853,GO:0016872,GO:0043226,GO:0043227,GO:0043229,GO:0043231,GO:0044424,GO:0044444,GO:0044464,GO:0045430,GO:0050896,GO:0071704,GO:0080167,GO:1901576	5.5.1.6	ko:K01859	M00137	R02446,R06556,R07990,R07995	ko00000,ko00001,ko00002,ko01000	Chalcone
dihydroflavonol-4-reductase	rb_10724	Bifunctional dihydroflavonol 4-reductase flavanone	-	1.1.1.219,1.1.1.234	ko:K13082	M00138	R03123,R03636,R04901,R05038,R06610,R07998,R07999	ko00000,ko00001,ko00002,ko01000	Epimerase
	rb_13889	Bifunctional dihydroflavonol 4-reductase flavanone	GO:0003674,GO:0003824,GO:0005575,GO:0005622,GO:0005623,GO:0005737,GO:0005783,GO:0005789,GO:0008150,GO:0008152,GO:0009058,GO:0009718,GO:0009812,GO:0009813,GO:0012505,GO:0016020,GO:0016491,GO:0016614,GO:0016616,GO:0019898,GO:0031090,GO:0031312,GO:0031984,GO:0042175,GO:0042406,GO:0042440,GO:0043226,GO:0043227,GO:0043229,GO:0043231,GO:0044422,GO:0044424,GO:0044425,GO:0044432,GO:0044444,GO:0044446,GO:…	1.1.1.219,1.1.1.234	ko:K13082	M00138	R03123,R03636,R04901,R05038,R06610,R07998,R07999	ko00000,ko00001,ko00002,ko01000	Epimerase
	rb_17386	Bifunctional dihydroflavonol 4-reductase flavanone	GO:0003674,GO:0003824,GO:0005575,GO:0005622,GO:0005623,GO:0005737,GO:0005783,GO:0005789,GO:0008150,GO:0008152,GO:0009058,GO:0009718,GO:0009812,GO:0009813,GO:0012505,GO:0016020,GO:0016491,GO:0016614,GO:0016616,GO:0019898,GO:0031090,GO:0031312,GO:0031984,GO:0042175,GO:0042406,GO:0042440,GO:0043226,GO:0043227,GO:0043229,GO:0043231,GO:0044422,GO:0044424,GO:0044425,GO:0044432,GO:0044444,GO:0044446,GO:…	1.1.1.219,1.1.1.234	ko:K13082	M00138	R03123,R03636,R04901,R05038,R06610,R07998,R07999	ko00000,ko00001,ko00002,ko01000	Epimerase
	rb_49789	Bifunctional dihydroflavonol 4-reductase flavanone	GO:0003674,GO:0003824,GO:0005575,GO:0005622,GO:0005623,GO:0005737,GO:0005783,GO:0005789,GO:0008150,GO:0008152,GO:0009058,GO:0009718,GO:0009812,GO:0009813,GO:0012505,GO:0016020,GO:0016491,GO:0016614,GO:0016616,GO:0019898,GO:0031090,GO:0031312,GO:0031984,GO:0042175,GO:0042406,GO:0042440,GO:0043226,GO:0043227,GO:0043229,GO:0043231,GO:0044422,GO:0044424,GO:0044425,GO:0044432,GO:0044444,GO:0044446,GO:…	1.1.1.219,1.1.1.234	ko:K13082	M00138	R03123,R03636,R04901,R05038,R06610,R07998,R07999	ko00000,ko00001,ko00002,ko01000	Epimerase
	rb_54792	Bifunctional dihydroflavonol 4-reductase flavanone	GO:0003674,GO:0003824,GO:0005575,GO:0005622,GO:0005623,GO:0005737,GO:0005783,GO:0005789,GO:0008150,GO:0008152,GO:0009058,GO:0009718,GO:0009812,GO:0009813,GO:0012505,GO:0016020,GO:0016491,GO:0016614,GO:0016616,GO:0019898,GO:0031090,GO:0031312,GO:0031984,GO:0042175,GO:0042406,GO:0042440,GO:0043226,GO:0043227,GO:0043229,GO:0043231,GO:0044422,GO:0044424,GO:0044425,GO:0044432,GO:0044444,GO:0044446,GO:…	1.1.1.219,1.1.1.234	ko:K13082	M00138	R03123,R03636,R04901,R05038,R06610,R07998,R07999	ko00000,ko00001,ko00002,ko01000	Epimerase
	rb_59672	Bifunctional dihydroflavonol 4-reductase flavanone	GO:0003674,GO:0003824,GO:0005575,GO:0005622,GO:0005623,GO:0005737,GO:0005783,GO:0005789,GO:0008150,GO:0008152,GO:0009058,GO:0009718,GO:0009812,GO:0009813,GO:0012505,GO:0016020,GO:0016491,GO:0016614,GO:0016616,GO:0019898,GO:0031090,GO:0031312,GO:0031984,GO:0042175,GO:0042406,GO:0042440,GO:0043226,GO:0043227,GO:0043229,GO:0043231,GO:0044422,GO:0044424,GO:0044425,GO:0044432,GO:0044444,GO:0044446,GO:…	1.1.1.219,1.1.1.234	ko:K13082	M00138	R03123,R03636,R04901,R05038,R06610,R07998,R07999	ko00000,ko00001,ko00002,ko01000	Epimerase
	rb_86677	Bifunctional dihydroflavonol 4-reductase flavanone	GO:0003674,GO:0003824,GO:0005575,GO:0005622,GO:0005623,GO:0005737,GO:0005783,GO:0005789,GO:0008150,GO:0008152,GO:0009058,GO:0009718,GO:0009812,GO:0009813,GO:0012505,GO:0016020,GO:0016491,GO:0016614,GO:0016616,GO:0019898,GO:0031090,GO:0031312,GO:0031984,GO:0042175,GO:0042406,GO:0042440,GO:0043226,GO:0043227,GO:0043229,GO:0043231,GO:0044422,GO:0044424,GO:0044425,GO:0044432,GO:0044444,GO:0044446,GO:…	1.1.1.219,1.1.1.234	ko:K13082	M00138	R03123,R03636,R04901,R05038,R06610,R07998,R07999	ko00000,ko00001,ko00002,ko01000	Epimerase
	rb_101124	Bifunctional dihydroflavonol 4-reductase flavanone	GO:0003674,GO:0003824,GO:0005575,GO:0005622,GO:0005623,GO:0005737,GO:0005783,GO:0005789,GO:0008150,GO:0008152,GO:0009058,GO:0009718,GO:0009812,GO:0009813,GO:0012505,GO:0016020,GO:0016491,GO:0016614,GO:0016616,GO:0019898,GO:0031090,GO:0031312,GO:0031984,GO:0042175,GO:0042406,GO:0042440,GO:0043226,GO:0043227,GO:0043229,GO:0043231,GO:0044422,GO:0044424,GO:0044425,GO:0044432,GO:0044444,GO:0044446,GO:…	1.1.1.219,1.1.1.234	ko:K13082	M00138	R03123,R03636,R04901,R05038,R06610,R07998,R07999	ko00000,ko00001,ko00002,ko01000	Epimerase
	rb_103797	Bifunctional dihydroflavonol 4-reductase flavanone	GO:0003674,GO:0003824,GO:0005575,GO:0005622,GO:0005623,GO:0005737,GO:0005783,GO:0005789,GO:0008150,GO:0008152,GO:0009058,GO:0009718,GO:0009812,GO:0009813,GO:0012505,GO:0016020,GO:0016491,GO:0016614,GO:0016616,GO:0019898,GO:0031090,GO:0031312,GO:0031984,GO:0042175,GO:0042406,GO:0042440,GO:0043226,GO:0043227,GO:0043229,GO:0043231,GO:0044422,GO:0044424,GO:0044425,GO:0044432,GO:0044444,GO:0044446,GO:…	1.1.1.219,1.1.1.234	ko:K13082	M00138	R03123,R03636,R04901,R05038,R06610,R07998,R07999	ko00000,ko00001,ko00002,ko01000	Epimerase
	rb_11399	dihydroflavonol-4-reductase	GO:0003674,GO:0003824,GO:0005575,GO:0005622,GO:0005623,GO:0005737,GO:0005783,GO:0005789,GO:0008150,GO:0008152,GO:0009058,GO:0009718,GO:0009812,GO:0009813,GO:0012505,GO:0016020,GO:0016491,GO:0016614,GO:0016616,GO:0019898,GO:0031090,GO:0031312,GO:0031984,GO:0042175,GO:0042406,GO:0042440,GO:0043226,GO:0043227,GO:0043229,GO:0043231,GO:0044422,GO:0044424,GO:0044425,GO:0044432,GO:0044444,GO:0044446,GO:…	1.1.1.219,1.1.1.234	ko:K13082	M00138	R03123,R03636,R04901,R05038,R06610,R07998,R07999	ko00000,ko00001,ko00002,ko01000	Epimerase
	rb_57372	NmrA-like family	GO:0003674,GO:0003824,GO:0005575,GO:0005622,GO:0005623,GO:0005737,GO:0005783,GO:0005789,GO:0008150,GO:0008152,GO:0009058,GO:0009718,GO:0009812,GO:0009813,GO:0012505,GO:0016020,GO:0016491,GO:0016614,GO:0016616,GO:0019898,GO:0031090,GO:0031312,GO:0031984,GO:0042175,GO:0042406,GO:0042440,GO:0043226,GO:0043227,GO:0043229,GO:0043231,GO:0044422,GO:0044424,GO:0044425,GO:0044432,GO:0044444,GO:0044446,GO:…	1.1.1.219,1.1.1.234	ko:K13082	M00138	R03123,R03636,R04901,R05038,R06610,R07998,R07999	ko00000,ko00001,ko00002,ko01000	Epimerase
